# Application of a French cattle pangenome, from structural variant discovery to association studies on key phenotypes

**DOI:** 10.1101/2025.04.15.648672

**Authors:** Valentin Sorin, Maulana Mughitz Naji, Clément Birbes, Cécile Grohs, Clémentine Escouflaire, Sébastien Fritz, Camille Eché, Camille Marcuzzo, Amandine Suin, Cécile Donnadieu, Christine Gaspin, Carole Iampietro, Denis Milan, Laurence Drouilhet, Gwenola Tosser-Klopp, Didier Boichard, Christophe Klopp, Marie-Pierre Sanchez, Mekki Boussaha

**Affiliations:** Université Paris Saclay, INRAE, AgroParisTech, GABI, 78350 Jouy en Josas, France; Genotoul Bioinfo, BioInfoMics, MIAT UR875, Sigenae, INRAE, Castanet-Tolosan, France; Eliance, 149 Rue de Bercy, 75012 Paris, France; INRAE, US 1426, GeT-PlaGe, Genotoul, France Génomique, Université de Toulouse, Castanet-Tolosan, France; GenPhySE, Université de Toulouse, INRAE, ENVT, 31326 Castanet-Tolosan, France

## Abstract

**Background:** The current cattle reference genome assembly, a pseudo-linear sequence produced using sequences from a single Hereford cow, represent a limit when performing genetic studies, especially when investigating the whole spectrum of genetic variations within the species. Detecting structural variations (SVs) poses significant challenges when relying solely on conventional methods of short or long-read sequence mapping to the current bovine genome assembly.

**Results:** In this study, we used long-reads (LR) and bioinformatic tools to construct a comprehensive bovine pangenome incorporating genetic diversity of 64 good quality *de novo* genome assemblies representing 14 French dairy and beef cattle breeds. Using a combination of complementary approaches, we explored the pangenome graph and identified 2.563 Gb of sequences common to all samples, and cumulated 0.295 Gb of variable sequences. Notably, we discovered 0.159 Gb of novel sequences not present in the current Hereford reference genome assembly. Our analysis also revealed 109,275 SVs, of which 84,612 were bi-allelic, including 21,840 insertions and 21,340 deletions. Genome-wide association studies using SNPs and a panel of 221 SVs, shared between the pangenome and the EuroGMD chip, revealed several well-known QTLs across the genome for the Holstein, Montbéliarde and Normande breeds. Among those, a QTL on chromosome 11 presents an SV with a highly significant effect on stature in the Holstein breed. This SV is a 6.2 kb deletion affecting the 5’UTR, first exon and part of first intron of *MATN3* gene, suggesting a potential regulatory and coding effect.

**Conclusions:** Our study provides new insights into the genetic diversity of 14 French dairy and beef breeds and highlights the utility of pangenome graphs in capturing structural variation. The identified SV associated with stature highlights the importance of integrating SVs into GWAS for a more comprehensive understanding of complex traits.
