## Supplementary material for "Application of a French cattle pangenome, from structural variant discovery to association studies on key phenotypes": Access_to_supplemental_files: Additional file 1 Table S1.xlsx

### Sheet: Table S1
Animal code	Breed	Breed code	Assembly size (bp)	N50	Number of contigs	Contig maximal size (bp)	Contig minimal size (bp)	BUSCO score before polishing (%)	BUSCO score after polishing and Ragtag step (%)	Accession number
ARS_UCD1.2	Hereford	HER	2759153975	103308737	2212	158534110	1034	96
40506	Montbéliarde	MON	2621536836	98534944	4197	157548431	817	88.5	94.7	GCA_965153645
40509	Montbéliarde	MON	2647960387	103902791	3444	156900518	822	91.5	95.6	GCA_965153685
40513	Normande	NMD	2625641634	100664182	3570	156521328	1567	90.2	94.8	GCA_965153675
40524	Normande	NMD	2634917564	100619536	3530	155252291	1526	92.5	95.4	GCA_965153565
40528	Normande	NMD	2624530589	101422733	2592	154239674	306	91.3	95.5	GCA_965153555
40530	Normande	NMD	2656152263	100639972	5828	154774538	1100	90.2	94.5	GCA_965153545
40542	Holstein	HOL	2674297245	99327302	5875	157260295	947	90.2	95.5	GCA_965153655
40549	Holstein	HOL	2618998125	95472646	4211	155406877	1471	90	94.4	GCA_965153605
40551	Holstein	HOL	2642793415	103413792	3287	162315453	1215	92.2	95.6	GCA_965153535
40572	Holstein	HOL	2639819388	100611693	3799	156537583	1378	92	94.9	GCA_965153485
40585	Normande	NMD	2635748804	100749957	3732	157371497	1219	90.3	95.5	GCA_965153505
40593	Normande	NMD	2625906502	99213423	2603	147380335	927	93.3	95.3	GCA_965153575
40613	Montbéliarde	MON	2628925695	106352033	3942	153810555	1380	90.8	95.1	GCA_965153695
40639	Montbéliarde	MON	2621804745	98477577	3498	155920988	968	88.1	95	GCA_965153625
40686	Holstein	HOL	2666261700	100182812	6775	154792685	786	90.7	95	GCA_965153705
40702	Holstein	HOL	2625505944	100692792	3235	158038693	727	90.6	95.5	GCA_965153635
40703	Holstein	HOL	2635020113	101759848	3853	154239912	1228	90.5	95.5	GCA_965153475
40714	Holstein	HOL	2612227180	97997160	3420	160265238	1007	90.1	95.1	GCA_965153615
40740	Abondance	ABO	2662798719	101078794	4766	158605055	1297	91.2	94.6	GCA_965153585
40743	Abondance	ABO	2626064699	97948462	3501	156289890	694	88.6	94.9	GCA_965153515
40744	Abondance	ABO	2636117477	95473578	4040	150554811	907	90.3	95.5	GCA_965153495
40745	Abondance	ABO	2636565897	98928141	3905	158252562	1071	87.8	95.6	GCA_965153665
40752	Abondance	ABO	2651471737	99962843	4846	156839944	1025	89.5	95.2	GCA_965153525
40754	Aubrac	AUB	2663870018	96214945	7644	156330777	686	91.8	95.2	GCA_965153595
40755	Aubrac	AUB	2653600826	90193645	4650	156925804	1313	92.4	95.2	GCA_965153955
40756	Aubrac	AUB	2636054949	103355578	3904	145721818	899	92	95.2	GCA_965153865
40758	Aubrac	AUB	2615566230	87823216	3468	152864292	692	91.1	95	GCA_965153945
40768	Aubrac	AUB	2639821208	98109270	4911	156475001	775	90.7	95	GCA_965153825
40773	Tarentaise	TAR	2627469635	105146511	3207	156487503	692	87.9	95.3	GCA_965154055
40774	Tarentaise	TAR	2619141213	98629540	4254	155849982	968	90.6	93.9	GCA_965154025
40776	Tarentaise	TAR	2631587186	91072327	4518	152862458	447	91.2	95.3	GCA_965153905
40777	Tarentaise	TAR	2641811611	100712320	4468	157589586	1398	90.2	95.4	GCA_965154015
40781	Tarentaise	TAR	2688017017	91622663	5182	156914883	706	92.2	95.7	GCA_965153735
40783	Blonde d'Aquitaine	BAQ	2638590058	100788850	4118	158020517	1212	91.4	94.7	GCA_965153915
40785	Blonde d'Aquitaine	BAQ	2637903347	96650935	5127	151712605	937	91.2	94.3	GCA_965153965
40790	Blonde d'Aquitaine	BAQ	2628836187	103597181	2973	156718377	941	91.2	95	GCA_965153975
40794	Blonde d'Aquitaine	BAQ	2644866705	100786656	5536	156785519	237	91.1	95.2	GCA_965153885
40975	Montbéliarde	MON	2633465261	101535278	3643	157014095	1056	88.4	95.6	GCA_965154035
40977	Brune	BSW	2632416313	98067991	3441	158363665	1520	87.5	95.1	GCA_965153765
40978	Brune	BSW	2636734666	100861428	4105	157682265	1700	89.1	95.2	GCA_965153715
40979	Brune	BSW	2657573768	100874616	4649	156634682	1126	90.5	95.5	GCA_965153835
40980	Brune	BSW	2638992185	100778493	4292	155088944	322	89.8	95	GCA_965153935
40981	Brune	BSW	2643466693	96549731	4534	158415578	1310	88.9	95.4	GCA_965154005
40987	Simmentale	SIM	2630124354	102258816	3728	156560187	1354	85.3	94.8	GCA_965153775
40989	Simmentale	SIM	2640912202	99278794	4271	156647310	707	86.7	94.9	GCA_965153985
40990	Simmentale	SIM	2678995523	100826238	5428	156666813	1310	92.6	95.2	GCA_965153815
41045	Normande	NMD	2636873060	99873615	4450	156745745	1376	90	94.9	GCA_965153855
41053	Parthenaise	PAR	2622132820	100667792	3417	156298779	1329	87	95.2	GCA_965153805
41054	Parthenaise	PAR	2639096189	100983750	4186	156979017	1081	87.3	95.1	GCA_965153925
41055	Parthenaise	PAR	2634651188	106283076	3186	156702748	978	92.3	95.3	GCA_965153795
41063	Charolaise	CHA	2622596337	103477495	2300	156690686	1015	92.3	95.6	GCA_965153755
41091	Charolaise	CHA	2623642119	103731309	2565	159733281	850	91.4	95.3	GCA_965153895
41133	Aubrac	AUB	2630273047	106207449	3988	156381283	1362	90.8	95.1	GCA_965153845
41147	Aubrac	AUB	2661715007	100605855	6527	154854015	243	91.5	94.9	GCA_965153995
41163	Charolaise	CHA	2641754677	103388145	3620	156595299	1532	91.2	95.5	GCA_965153785
41183	Charolaise	CHA	2634954580	100769986	3412	156730230	1481	90.7	95.2	GCA_965153745
41185	Vosgienne	VOS	2636782695	95592337	3391	157004345	1429	88.9	94.8	GCA_965153725
41186	Vosgienne	VOS	2614629732	101442407	3487	156575675	833	90.9	94.7	GCA_965154045
41187	Vosgienne	VOS	2626757311	102290278	2877	156918104	824	89.1	95.2	GCA_965153875
41188	Vosgienne	VOS	2619906175	99306175	3321	155747405	997	90.8	94.9	GCA_965154075
41215	Rouge Flamande	RDC	2612282880	100702723	2373	157009541	1601	87.7	95.1	GCA_965154105
41216	Rouge Flamande	RDC	2619535933	106446108	2451	146212338	1337	92.5	95	GCA_965154095
41232	Limousine	LIM	2616110669	102791279	3070	156667952	1442	88.8	94.2	GCA_965154065
41237	Limousine	LIM	2636595293	100467819	4233	153369004	1361	89	94	GCA_965154085
